# Essential Resources for Curated Immune Markers and Antibody Panels in Cytometry Analysis

**DOI:** 10.1101/2025.10.13.682059

**Authors:** Seongyun Choi, Jaeho Ji, Eunjeong Han, Ahrum Son, Hyunsoo Kim

## Abstract

The immune system, fundamental to numerous biological research fields, is increasingly investigated at single-cell resolution using high-dimensional flow cytometry and mass cytometry technologies. These approaches require comprehensive immunomarker information and carefully designed antibody panels that address the technical challenges of isotopic and spectral overlap inherent in metal/fluorescent-labeled antibodies. While immune cell markers have been extensively characterized and systematically catalogued, antibody panel information remains fragmented across the literature. To bridge this critical gap, we present ImapDB (Immune cell Marker and Panel Database), a novel Python-based graphical user interface that consolidates curated information on cell markers and antibody panels. ImapDB integrates data from commercial guidebooks, peer-reviewed literature, and validated research sources, currently focusing on normal human immune cell states. The database encompasses 127 distinct immune cell subtypes with over 350 validated markers and includes 45 commercial and 23 custom research antibody panels. Available on GitHub (https://github.com/kimlab-cnu/Cell_Marker_GUI), ImapDB serves as a centralized repository designed to streamline immune profiling assays and enhance research efficiency.
