## Supplementary material for "Essential Resources for Curated Immune Markers and Antibody Panels in Cytometry Analysis": Tables

### Sheet: Table 1
	Table 1. Summary of immune cell populations and marker categories in ImapDB.
	Type	List	Provided Location
	Lymphocyte	B cell	Surface / Intracellular
		Natural Killer cell	Surface
		CD4+ T cell	Surface / Intracellular
		CD8+ T cell	Surface / Intracellular
		MAIT cell	Surface
		Gamma delta T cell	Surface
		Natural killer T cell	Surface
		Innate Lymphoid cell1 (ILC1)	Surface
		Innate Lymphoid cell2 (ILC2)	Surface
		Innate Lymphoid cell3 (ILC3)	Surface
		Hematopoietic Stem Cell (HSC)	Surface
		Multipotent Progenitor (MPP)	Surface
		Common lymphoid progenitor (CLP)	Surface
	Myeloid cells	Dendritic cell	Surface / Intracellular
		Mast cell	Surface / Intracellular
		Neutrophil	Surface / Intracellular
		Basophil	Surface / Intracellular
		Eosinophil	Surface / Intracellular
		Macrophage	Surface / Intracellular
		Monocyte	Surface / Intracellular
		Megakaryocyte	Surface
		Platelet	Surface / Intracellular
		Hematopoietic stem cell	Surface / Intracellular
		Common myeloid progenitor	Surface / Intracellular
		Endothelial cell	Surface
		Microglia	Surface / Intracellular
		Red blood cell (erythrocyte)	Surface
	legend에서 더 자세한 정보 (marker 및 reference 같은)들은 supple 참고. 명시

### Sheet: Table 2
Cytometry (Mass/Flow)	Antibody Panel
	Company Panel	Experimental Panel
	The title of panel table	The title of panel table
CyTOF (Mass cytometry)	Maxpar® Direct™ Immune Profiling Assay™, 30 Marker—25 Tests	Yale CyTOF Antibody Panel Guide
	Maxpar® Human PB Basic Phenotyping Panel Kit, 7 Marker—25 Tests	Perelman school of medicine_CyTOF Panel Examples
	Maxpar® Human PB Basic II Phenotyping Panel Kit, 7 Marker—25 Tests	The Human Immune Monitoring Center (HIMC)
	Maxpar® Human PB Phenotyping Panel Kit, 17 Marker—25 Tests	Brigham and Women's Hospital
	Maxpar® Human T-Cell Phenotyping Panel Kit, 16 Marker—25 Tests	Immune profiling for clinical trials
	Maxpar® Human T-Cell Phenotyping EX Panel Kit, 10 Marker—25 Tests	Antibodies used for mass cytometry staining - Lymphoid Panel
	Maxpar® Human Helper T Cell Phenotyping Panel Kit, 15 marker - 25 Tests	Antibodies used for mass cytometry staining - Myeloid Panel
	Maxpar® Human Treg Phenotyping Panel Kit, 13 Markers—25 Tests	The antibody reagents used in CyTOF
	Maxpar® Direct™ T-cell Expansion Panel 1	CyTOF Markers.
	Maxpar® Direct™ T-cell Expansion Panel 2	The study of innate myeloid cells by mass cytometry
	Maxpar® Direct™ T-cell Expansion Panel 3	Mass cytometry antibody panel used for analyzing primary tumor and pleural effusion NSCLC specimens
	Maxpar® Human B-Cell Phenotyping Panel Kit, 12 Marker— 25 Tests	Panel of CyTOF antibodies used in the study. 36 metal conjugated antibodies were used in the study
	Maxpar® Direct™ Myeloid and B cell Expansion Panel 1	Mass cytometry antibody panel
	Maxpar® Direct™ Myeloid and B-cell Expansion Panel 2	CyTOF panels for the CLL and HD dataset
	Maxpar® Human Mono/Macro Phenotyping Panel Kit, 15 Marker—25 Tests	Antibody staining panel for mass cytometry CFSE dilution assay development experiments.
	Maxpar® Direct™ NK Cell Expansion Panel 1 (100 tests each)	Main naïve T-cell differentiation panel
	Maxpar® Human HSPC PhenoEXPanel Kit, 7 Marker— 25 Tests	Extended naïve T-cell differentiation panel
	Maxpar® Human AML Phenotyping Panel Kit, 15 Marker—25 Tests	Adjusted naïve T-cell differentiation panel
	Maxpar® Human Intracellular Cytokine I Panel Kit, 11 Marker—25 Tests	Antibodies used for CyTOF processing
	Maxpar® Direct™ Basic Activation Expansion Panel	A mass cytometry panel targeting functional and phenotypic aspects of T cell differentiation for mouse and human studies
	Maxpar® Direct™ T Cell Activation Expansion Panel	CyTOF antibody panel
	Maxpar® Direct™ Myeloid and Lymphoid Activation Expansion Panel	Staining Panel for CyTOF
		CyTOF antibodies. (Surface Markers)
		CyTOF antibodies. (Intracellular Signaling Proteins)
FACS (Flow cytometry)	BD Horizon™ Human T Cell Backbone Panel Kit	Survey panel antibody reagents
	BD Pharmingen™ Human Naive/Memory T Cell Panel	T cell panel antibody reagents
	eBioscience™ Essential Human Th1/Th17 Phenotyping Kit	B cell panel antibody reagents
	eBioscience™ Essential Human Treg Phenotyping Kit	Myeloid panel antibody reagents
	Optimized Multicolor Immunofluorescence Panels (OMIPs)	Axl+ DC validation- phenotype
	BioLegend Optimized Multicolor Flow Cytometry Panels	Preparation of antibody mix for all panels
	BioLegend Human General Phenotyping (26c)	The HIPC antibody panel, specificities and clones.
	BioLegend Human T Cell Differentiation and Exhaustion (27c)	10-color panels with 29 antibodies in 4 tubes for clinical monitoring of immune cells
	BioLegend Human T Cell Differentiation and CCRs (27c)	Antibody specifications - NK phenotype panel
		Antibody specifications - NK function panel
		Overview of the 6 panels for immunophenotyping of human whole blood
